# G-baToN: a versatile reporter system for cancer cell-stromal cell interactions

**DOI:** 10.1101/2020.02.01.929877

**Authors:** Rui Tang, Christopher W. Murray, Ian Linde, Nicholas J. Kramer, Zhonglin Lyu, Min K. Tsai, Leo Chen, Hongchen Cai, Aaron D. Gitler, Edgar Engleman, Wonjae Lee, Monte M. Winslow

## Abstract

Cell-cell interactions influence all aspects of development, homeostasis, and disease. In cancer, interactions between cancer cells and stromal cells play a major role in nearly every step of carcinogenesis. Thus, the ability to record cell-cell interactions would facilitate mechanistic delineation of the role of cancer microenvironment. Here, we describe GFP-based Touching Nexus (G-baToN) which relies upon nanobody-directed fluorescent protein transfer to enable sensitive and specific labeling of cells after cell-cell interactions. G-baToN is a generalizable system that enables physical contact-based labeling between various cell types, including diverse cancer-stromal cell pairs. A suite of orthogonal baToN tools enables reciprocal cell-cell labeling, interaction-dependent cargo transfer, and the identification of higher-order cell-cell interactions across a wide range of cell types. The ability to track physically interacting cells with these simple and sensitive systems will greatly accelerate our understanding of the outputs of cell-cell interactions in cancer as well as across many biological processes.
