## Supplementary Table 1-2 for "G-baToN: a versatile reporter system for cancer cell-stromal cell interactions"

### Sheet: cell and constuct list
Supplementary Table 1. Plasmids used in each experiment in this study. For each figure panel we list how the cells are referred to in the figure (Cell Name in Figure), the parental plasmid, the plasmid used to generate that cell line (N-terminal extracellular domain-transmembrane domain-cytoplastic domain; N-TM-C), whether they are the same plasmid used in a previous figure (Repeated Cell Line), …
Figure Panel	Cell Name in Figure	parental plasmid	plasmid (N-TM-C)	Repeated Construct	Selection	Myc tag
1b	Cyto-GFP-Sender	pMSCV	GFP	n/a	Puromycin	None
1b	αGFP-Receiver	pHR-SFFV	LaG17-Notch	n/a	None	Yes
1b	sGFP-Sender	pLVX-EF1a	sGFP-PDGFR	n/a	Puromycin	None
1c	αGFP-Receiver	pHR-SFFV	LaG17-Notch	from Figure 1b	None	Yes
1c	sGFP-Sender	pLVX-EF1a	sGFP-PDGFR	from Figure 1b	Puromycin	None
1d	αGFP-Receiver	pHR-SFFV	LaG17-Notch	from Figure 1b	None	Yes
1d	sGFP-sender	pLVX-EF1a	sGFP-PDGFR	from Figure 1b	Puromycin	None
1e	αGFP-Receiver	pHR-SFFV	LaG17-Notch	from Figure 1b	None	Yes
1e	sGFP-sender	pLVX-EF1a	sGFP-PDGFR	from Figure 1b	Puromycin	None
1f	αGFP-Receiver	pLVX-EF1a	LaG17-VEGFR2-BFP	n/a	Puromycin	None
1f	sGFP-sender	pLVX-EF1a	sGFP-PDGFR	from Figure 1b	Puromycin	None
1g	αGFP-Receiver	pLVX-EF1a	LaG17-VEGFR2-BFP	from Figure 1f	Puromycin	None
1g	sGFP-sender	pLVX-EF1a	sGFP-PDGFR	from Figure 1b	Puromycin	None
1h	αGFP-Receiver	pLVX-EF1a	LaG17-VEGFR2-BFP	from Figure 1f	Puromycin	None
1h	sGFP-sender	pLVX-EF1a	sGFP-PDGFR	from Figure 1b	Puromycin	None
2b	αGFP-EGFR	pHR-SFFV	LaG17-EGFR	n/a	None	Yes
2b	αGFP-GPCR	pHR-SFFV	LaG17-hOPRK1	n/a	None	Yes
2b	αGFP-Notch	pHR-SFFV	LaG17-Notch	from Figure 1b	None	Yes
2b	αGFP-PDGFR	pHR-SFFV	LaG17-PDGFR	n/a	None	Yes
2b	αGFP-TGFR	pHR-SFFV	LaG17-TGFBR1	n/a	None	Yes
2b	αGFP-VEGFR	pHR-SFFV	LaG17-VEGFR2	n/a	None	Yes
2c	αGFP-EGFR	pHR-SFFV	LaG17-EGFR	from Figure 2b	None	Yes
2c	αGFP-GPCR	pHR-SFFV	LaG17-hOPRK1	from Figure 2b	None	Yes
2c	αGFP-Notch	pHR-SFFV	LaG17-Notch	from Figure 1b	None	Yes
2c	αGFP-PDGFR	pHR-SFFV	LaG17-PDGFR	from Figure 2b	None	Yes
2c	αGFP-TGFR	pHR-SFFV	LaG17-TGFBR1	from Figure 2b	None	Yes
2c	αGFP-VEGFR	pHR-SFFV	LaG17-VEGFR2	from Figure 2b	None	Yes
2c	sGFP-Sender	pLVX-EF1a	sGFP-PDGFR	from Figure 1b	Puromycin	None
2e	LaG17	pLVX-EF1a	LaG17-VEGFR-BFP	n/a	Puromycin	None
2e	LaG18	pLVX-EF1a	LaG18-VEGFR-BFP	n/a	Puromycin	None
2e	LaG29	pLVX-EF1a	LaG29-VEGFR-BFP	n/a	Puromycin	None
2e	LaG30	pLVX-EF1a	LaG30-VEGFR-BFP	n/a	Puromycin	None
2e	LaG6	pLVX-EF1a	LaG6-VEGFR-BFP	n/a	Puromycin	None
2e	LaG9	pLVX-EF1a	LaG9-VEGFR-BFP	n/a	Puromycin	None
2e	LaM	pLVX-EF1a	LaM4-VEGFR-BFP	n/a	Puromycin	None
2f	LaG17	pLVX-EF1a	LaG17-VEGFR-BFP	from Figure 2e	Puromycin	None
2f	LaG18	pLVX-EF1a	LaG18-VEGFR-BFP	from Figure 2e	Puromycin	None
2f	LaG29	pLVX-EF1a	LaG29-VEGFR-BFP	from Figure 2e	Puromycin	None
2f	LaG30	pLVX-EF1a	LaG30-VEGFR-BFP	from Figure 2e	Puromycin	None
2f	LaG6	pLVX-EF1a	LaG6-VEGFR-BFP	from Figure 2e	Puromycin	None
2f	LaG9	pLVX-EF1a	LaG9-VEGFR-BFP	from Figure 2e	Puromycin	None
2f	LaM	pLVX-EF1a	LaM4-VEGFR-BFP	from Figure 2e	Puromycin	None
2f	sGFP-Sender	pLVX-EF1a	sGFP-PDGFR	from Figure 1b	Puromycin	None
2h	sGFP-EGFR	pLVX-EF1a	sGFP-EGFR-2A-mCherry	n/a	Puromycin	None
2h	sGFP-JAG1	pLVX-EF1a	sGFP-JAG1-2A-mCherry	n/a	Puromycin	None
2h	sGFP-Notch1	pLVX-EF1a	sGFP-Notch1-2A-mCherry	n/a	Puromycin	None
2h	sGFP-PDGFR	pLVX-EF1a	sGFP-PDGFR-2A-mCherry	n/a	Puromycin	None
2h	sGFP-TGFR1	pLVX-EF1a	sGFP-TGFR1-2A-mCherry	n/a	Puromycin	None
2h	sGFP-VEGFR2	pLVX-EF1a	sGFP-VEGFR2-2A-mCherry	n/a	Puromycin	None
2i	αGFP-Receiver	pLVX-EF1a	LaG17-VEGFR2-BFP	from Figure 1f	Puromycin	None
2i	sGFP-EGFR	pLVX-EF1a	sGFP-EGFR-2A-mCherry	from Figure 2h	Puromycin	None
2i	sGFP-JAG1	pLVX-EF1a	sGFP-JAG1-2A-mCherry	from Figure 2h	Puromycin	None
2i	sGFP-Notch1	pLVX-EF1a	sGFP-Notch1-2A-mCherry	from Figure 2h	Puromycin	None
2i	sGFP-PDGFR	pLVX-EF1a	sGFP-PDGFR-2A-mCherry	from Figure 2h	Puromycin	None
2i	sGFP-TGFR1	pLVX-EF1a	sGFP-TGFR1-2A-mCherry	from Figure 2h	Puromycin	None
2i	sGFP-VEGFR2	pLVX-EF1a	sGFP-VEGFR2-2A-mCherry	from Figure 2h	Puromycin	None
3a, 3b	αGFP-EC	pLVX-EF1a	LaG17-VEGFR2-BFP	from Figure 1f	Puromycin	None
3a, 3b	sGFP Cancer cell	pLVX-EF1a	sGFP-PDGFR	from Figure 1b	Puromycin	None
3c, 3d	αGFP-SMC	pLVX-EF1a	LaG17-VEGFR2-BFP	from Figure 1f	Puromycin	None
3c, 3d	sGFP EC	pLVX-EF1a	sGFP-PDGFR	from Figure 1b	Puromycin	None
3f, 3g	αGFP-EC	pLVX-EF1a	LaG17-VEGFR2-BFP	from Figure 1f	Puromycin	None
3f, 3g	sGFP Cancer cell	pLVX-EF1a	sGFP-PDGFR	from Figure 1b	Puromycin	None
4a	αGFP-CD4 T cell	pLVX-EF1a	LaG17-VEGFR2-BFP	from Figure 1f	Puromycin	None
4a	sGFP-A549	pLVX-EF1a	sGFP-PDGFR-2A-mCherry	from Figure 2h	Puromycin	None
4b, 4c	CD4 T cell receiver	pLVX-EF1a	LaG17-VEGFR2-BFP	from Figure 1f	Puromycin	None
4b, 4c	CD8 T cell receiver	pLVX-EF1a	LaG17-VEGFR2-BFP	from Figure 1f	Puromycin	None
4b, 4c	sGFP cancer cell sender	pLVX-EF1a	sGFP-PDGFR-2A-mCherry	from Figure 2h	Puromycin	None
4e	αGFP-T cell	pLVX-EF1a	LaG17-VEGFR2-BFP	from Figure 1f	Puromycin	None
4e	sGFP Cancer cell	pLVX-EF1a	sGFP-PDGFR	from Figure 1b	Puromycin	None
5a, 5b	αGFP Neuron	pHR-SFFV	LaG17-VEGFR2	from Figure 2b	None	Yes
5a, 5b	sGFP Cancer cell	pLVX-EF1a	sGFP-PDGFR	from Figure 1b	Puromycin	None
6b, s4a	Cell B	pHR-SFFV	LaG17-VEGFR2	from Figure 2b	None	Yes
6b, s4a	Cell A	pLVX-EF1a	LaM4-VEGFR2-BFP	from Figure 2e	Puromycin	None
6b, s4a	Cell A	pLVX-EF1a	sGFP-PDGFR	from Figure 1b	Puromycin	None
6b, s4a	Cell B	pLVX-EF1a	smCherry-PDGFR	n/a	Puromycin	None
6d, s4b	Dual Receiver	pHR-SFFV	LaG17-VEGFR2	from Figure 2b	None	Yes
6d, s4b	Dual Receiver	pLVX-EF1a	LaM4-VEGFR2-BFP	from Figure 2e	Puromycin	None
6d, s4b	sGFP Sender	pLVX-EF1a	sGFP-PDGFR	from Figure 1b	Puromycin	None
6d, s4b	smCherry Sender	pLVX-EF1a	smCherry-PDGFR	from Figure 6b	Puromycin	None
6f	αGFP-Receiver	pHR-SFFV	LaG17-VEGFR2	from Figure 2b	None	Yes
6f	sBFP Sender	pLVX-EF1a	sBFP-PDGFR	n/a	Puromycin	None
6f	sGFP Sender	pLVX-EF1a	sGFP-PDGFR	from Figure 1b	Puromycin	None
7a	sGFP-sender	pLVX-EF1a	sGFP-PDGFR-2A-mCherry	from Figure 2h	Puromycin	None
7a	sHalo-GFP Sender	pLVX-EF1a	sHalotag-GFP-PDGFR-2A-mCherry	n/a	Puromycin	None
7c, 7d, 7e	αGFP-Receiver	pLVX-EF1a	LaG17-VEGFR2-BFP	from Figure 1f	Puromycin	None
7c, 7d, 7e	sGFP Sender	pLVX-EF1a	sGFP-PDGFR-2A-mCherry	from Figure 2h	Puromycin	None
7c, 7d, 7e	sHalo-GFP Sender	pLVX-EF1a	sHalotag-GFP-PDGFR-2A-mCherry	from Figure 7a	Puromycin	None
7g, 7h	sGCN4-Halo Sender	pLVX-EF1a	s4XGCN4-Halotag-PDGFR-2A-mCherry	n/a	Puromycin	None
7g, 7h	αGCN4-Receiver	pLVX-EF1a	αGCN4(scFV)-VEGFR2-BFP	n/a	Puromycin	None
8b	αGFP-Receiver	pLVX-EF1a	LaG17-VEGFR2-BFP	from Figure 1f	Puromycin	None
8b	sGFP Sender	pLVX-EF1a	sGFP-PDGFR	from Figure 1b	Puromycin	None
8b	sGFP-Tom-Sender	pLVX-EF1a	sGFP-tdTomato-PDGFR	n/a	Puromycin	None
8d	αGFP-Receiver	pLVX-EF1a	LaG30-VEGFR-BFP	n/a	None	None
8d	sGFP Sender	pLVX-EF1a	sGFP-PDGFR	from Figure 1b	Puromycin	None
8d	sGFP-PuroR Sender	pLVX-EF1a	sGFP-PuroR-PDGFR	n/a	Puromycin	None
8f, 8g	sGCN4 Sender	pLVX-EF1a	s4XGCN4-GFP-PDGFR-2A-mCherry	n/a	Puromycin	None
8f, 8g	sGCN4-Halo Sender	pLVX-EF1a	s4XGCN4-Halotag-PDGFR-2A-mCherry	from Figure 7g	Puromycin	None
8f, 8g	αGCN4-Receiver	pLVX-EF1a	αGCN4(scFV)-VEGFR2-BFP	from Figure 7g	Puromycin	None
s1a	αGFP-Receiver	pHR-SFFV	LaG17-Notch	from Figure 1b	None	Yes
s1a	sGFP-sender	pLVX-EF1a	sGFP-PDGFR	from Figure 1b	Puromycin	None
s1b	αGFP-Receiver	pLVX-EF1a	LaG17-VEGFR2-BFP	from Figure 1f	Puromycin	None
s1b	sGFP-sender	pLVX-EF1a	sGFP-PDGFR	from Figure 1b	Puromycin	None
s1c	αGFP-Receiver	pLVX-EF1a	LaG17-VEGFR2-BFP	from Figure 1f	Puromycin	None
s1c	αmCherry-Receiver	pLVX-EF1a	LaM4-VEGFR2-BFP	from Figure 2e	Puromycin	None
s1c	sGFP-sender	pLVX-EF1a	sGFP-PDGFR	from Figure 1b	Puromycin	None
s1d	αGFP-Receiver	pLVX-EF1a	LaG17-VEGFR2-BFP	from Figure 1f	Puromycin	None
s1d	sGFP-sender	pLVX-EF1a	sGFP-PDGFR	from Figure 1b	Puromycin	None
s1e	αGFP-Receiver	pHR-SFFV	LaG17-Notch	from Figure 1b	None	Yes
s1e	sGFP-Sender	pLVX-EF1a	sGFP-PDGFR	from Figure 1b	Puromycin	None
s1f	αGFP-Receiver	pHR-SFFV	LaG17-Notch	from Figure 1b	None	Yes
s1f	sGFP-sender	pLVX-EF1a	sGFP-PDGFR	from Figure 1b	Puromycin	None
s1g	αGFP-Receiver	pLVX-EF1a	LaG17-VEGFR2-BFP	from Figure 1f	Puromycin	None
s1g	sGFP-sender	pLVX-EF1a	sGFP-PDGFR	from Figure 1b	Puromycin	None
s1h	αGFP-Receiver	pLVX-EF1a	LaG17-VEGFR2-BFP	from Figure 1f	Puromycin	None
s1h	sGFP-sender	pLVX-EF1a	sGFP-PDGFR-2A-mCherry	from Figure 2h	Puromycin	None
s2a	293T	pLVX-EF1a	LaG17-VEGFR2-BFP	from Figure 1f	Puromycin	None
s2a	Lung(Epithelial)	pLVX-EF1a	LaG17-VEGFR2-BFP	from Figure 1f	Puromycin	None
s2a	Kidney(Epithelial)	pLVX-EF1a	LaG17-VEGFR2-BFP	from Figure 1f	Puromycin	None
s2a	SkMC	pLVX-EF1a	LaG17-VEGFR2-BFP	from Figure 1f	Puromycin	None
s2a	Astro	pLVX-EF1a	LaG17-VEGFR2-BFP	from Figure 1f	Puromycin	None
s2a	Spleno.	pLVX-EF1a	LaG17-VEGFR2-BFP	from Figure 1f	Puromycin	None
s2a	Hepato.	pLVX-EF1a	LaG17-VEGFR2-BFP	from Figure 1f	Puromycin	None
s2a	A549	pLVX-EF1a	LaG17-VEGFR2-BFP	from Figure 1f	Puromycin	None
s2a	H460	pLVX-EF1a	LaG17-VEGFR2-BFP	from Figure 1f	Puromycin	None
s2a	sGFP Sender	pLVX-EF1a	sGFP-PDGFR	from Figure 1b	Puromycin	None
s2b	αGFP-Receiver	pLVX-EF1a	LaG17-VEGFR2-BFP	from Figure 1f	Puromycin	None
s2b	KPT	pLVX-EF1a	sGFP-PDGFR	from Figure 1b	Puromycin	None
s2b	293T	pLVX-EF1a	sGFP-PDGFR-2A-mCherry	from Figure 2h	Puromycin	None
s2b	SkMC	pLVX-EF1a	sGFP-PDGFR-2A-mCherry	from Figure 2h	Puromycin	None
s2b	huVEC	pLVX-EF1a	sGFP-PDGFR-2A-mCherry	from Figure 2h	Puromycin	None
s2b	Hepato.	pLVX-EF1a	sGFP-PDGFR-2A-mCherry	from Figure 2h	Puromycin	None
s2b	Neuron	pLVX-EF1a	sGFP-PDGFR-2A-mCherry	from Figure 2h	Puromycin	None
s2b	B16	pLVX-EF1a	sGFP-PDGFR-2A-mCherry	from Figure 2h	Puromycin	None
s2b	H82	pLVX-EF1a	sGFP-PDGFR-2A-mCherry	from Figure 2h	Puromycin	None
s2b	A549	pLVX-EF1a	sGFP-PDGFR-2A-mCherry	from Figure 2h	Puromycin	None
s2b	H460	pLVX-EF1a	sGFP-PDGFR-2A-mCherry	from Figure 2h	Puromycin	None
s2c	αGFP-Receiver	pLVX-EF1a	LaG17-VEGFR2-BFP	from Figure 1f	Puromycin	None
s2c	sGFP lung epithelail cell	pLVX-EF1a	sGFP-PDGFR-2A-mCherry	from Figure 2h	Puromycin	None
s2d	αGFP-Receiver	pLVX-EF1a	LaG17-VEGFR2-BFP	from Figure 1f	Puromycin	None
s2d	sGFP kidney epithelial cell	pLVX-EF1a	sGFP-PDGFR-2A-mCherry	from Figure 2h	Puromycin	None
s2e	αGFP-Receiver	pLVX-EF1a	LaG17-VEGFR2-BFP	from Figure 1f	Puromycin	None
s2e	sGFP splenocyte	pLVX-EF1a	sGFP-PDGFR-2A-mCherry	from Figure 2h	Puromycin	None
s2f	αGFP-Receiver	pLVX-EF1a	LaG17-VEGFR2-BFP	from Figure 1f	Puromycin	None
s2f	sGFP Cardimyocyte	pLVX-EF1a	sGFP-PDGFR-2A-mCherry	from Figure 2h	Puromycin	None
s3b	αGFP-Receiver	pHR-SFFV	LaG17-VEGFR2	from Figure 2b	None	Yes
s3b	sBFP Sender	pLVX-EF1a	sBFP-PDGFR	from Figure 6f	Puromycin	None
s3b	sGFP Sender	pLVX-EF1a	sGFP-PDGFR	from Figure 1b	Puromycin	None
s3d	smCherry Sender	pMSCV	GFP	from Figure 1b	Puromycin	None
s3d	αGFP-Receiver	pLVX-EF1a	LaG17-VEGFR2-BFP	from Figure 1f	Puromycin	None
s3d	αmCherry-Receiver	pLVX-EF1a	LaM4-VEGFR2-BFP	from Figure 2e	Puromycin	None
s3d	smCherry Sender	pLVX-EF1a	smCherry-PDGFR	from Figure 6b	Puromycin	None
s3f	sGCN4-GFP Sender	pLVX-EF1a	s4XGCN4-GFP-PDGFR-2A-mCherry	from Figure 8f	Puromycin	None
s3f	sGFP Sender	pLVX-EF1a	sGFP-PDGFR-2A-mCherry	from Figure 2h	Puromycin	None
s3f	αGCN4-Receiver	pLVX-EF1a	αGCN4(scFV)-VEGFR2-BFP	from Figure 7g	Puromycin	None
