## Supplementary Table 1-2 for "G-baToN: a versatile reporter system for cancer cell-stromal cell interactions"

### Sheet: cell and constuct list
Supplementary Table 2. Cells used in each experiment in this study. For each figure panel we list how the cells are referred to in the figure (Cell Name in Figure), the parent cell line or cell type, whether cDNA expression was stable (via lentiviral transduction) or transient (via transfection), the transgene expressed in those cells, whether they are the same cell line used in a previous figure…
Figure Panel	Cell Name in Figure	Cell line or cell type	Expression	Transgene (N-TM-C)	Repeated Cell Line	Sender/Receiver	GFP	BFP	mCherry or tdTomato	Surface Myc tag on nanobody	Co-culture Ratio (Senders:Receivers)	Co-culture Time (hourrs)
1b	αGFP-Receiver	HEK293T	Stable	LaG17-Notch	n/a	Receiver	None	None	None	Yes	1:1	24
1b	sGFP-Sender	lung adenocarcinoma (KPT)	Stable	sGFP-PDGFR	n/a	Sender	Surface	None	tdTomato (Intracellular)	None
1b	Cyto-GFP-Sender	lung adenocarcinoma (KPT)	Stable	GFP	n/a	Sender	Intracellular	None	tdTomato (Intracellular)	None
1c	αGFP-Receiver	HEK293T	Stable	LaG17-Notch	from Figure 1b	Receiver	None	None	None	Yes	1:1	24
1c	sGFP-Sender	lung adenocarcinoma (KPT)	Stable	sGFP-PDGFR	from Figure 1b	Sender	Surface	None	tdTomato (Intracellular)	None
1d	αGFP-Receiver	HEK293T	Stable	LaG17-Notch	from Figure 1b	Receiver	None	None	None	Yes	1:1	24
1d	sGFP-sender	lung adenocarcinoma (KPT)	Stable	sGFP-PDGFR	from Figure 1b	Sender	Surface	None	tdTomato (Intracellular)	None
1e	αGFP-Receiver	HEK293T	Stable	LaG17-Notch	from Figure 1b	Receiver	None	None	None	Yes	1:1	3
1e	sGFP-sender	lung adenocarcinoma (KPT)	Stable	sGFP-PDGFR	from Figure 1b	Sender	Surface	None	tdTomato (Intracellular)	None
1f	sGFP-sender	lung adenocarcinoma (KPT)	Stable	sGFP-PDGFR	from Figure 1b	Sender	Surface	None	tdTomato (Intracellular)	None	1:1	0-48
1f	αGFP-Receiver	HEK293T	Stable	LaG17-VEGFR2-BFP	n/a	Receiver	None	Intracellular	None	None
1g	sGFP-sender	lung adenocarcinoma (KPT)	Stable	sGFP-PDGFR	from Figure 1b	Sender	Surface	None	tdTomato (Intracellular)	None	0:1 to 1:10	24
1g	αGFP-Receiver	HEK293T	Stable	LaG17-VEGFR2-BFP	from Figure 1f	Receiver	None	Intracellular	None	None
1h	sGFP-sender	lung adenocarcinoma (KPT)	Stable	sGFP-PDGFR	from Figure 1b	Sender	Surface	None	tdTomato (Intracellular)	None	~1:10,000	24
1h	αGFP-Receiver	HEK293T	Stable	LaG17-VEGFR2-BFP	from Figure 1f	Receiver	None	Intracellular	None	None
2b	αGFP-EGFR	HEK293T	Stable	LaG17-EGFR	n/a	n/a	None	None	None	Yes	mono-culture
2b	αGFP-PDGFR	HEK293T	Stable	LaG17-PDGFR	n/a	n/a	None	None	None	Yes
2b	αGFP-VEGFR	HEK293T	Stable	LaG17-VEGFR2	n/a	n/a	None	None	None	Yes
2b	αGFP-TGFR	HEK293T	Stable	LaG17-TGFBR1	n/a	n/a	None	None	None	Yes
2b	αGFP-GPCR	HEK293T	Stable	LaG17-hOPRK1	n/a	n/a	None	None	None	Yes
2b	αGFP-Notch	HEK293T	Stable	LaG17-Notch	from Figure 1b	n/a	None	None	None	Yes
2c	sGFP-Sender	lung adenocarcinoma (KPT)	Stable	sGFP-PDGFR	from Figure 1b	Sender	Surface	None	tdTomato (Intracellular)	None	1:1	6
2c	αGFP-EGFR	HEK293T	Stable	LaG17-EGFR	from Figure 2b	Receiver	None	None	None	Yes
2c	αGFP-PDGFR	HEK293T	Stable	LaG17-PDGFR	from Figure 2b	Receiver	None	None	None	Yes
2c	αGFP-VEGFR	HEK293T	Stable	LaG17-VEGFR2	from Figure 2b	Receiver	None	None	None	Yes
2c	αGFP-TGFR	HEK293T	Stable	LaG17-TGFBR1	from Figure 2b	Receiver	None	None	None	Yes
2c	αGFP-GPCR	HEK293T	Stable	LaG17-hOPRK1	from Figure 2b	Receiver	None	None	None	Yes
2c	αGFP-Notch	HEK293T	Stable	LaG17-Notch	from Figure 2b	Receiver	None	None	None	Yes
2e	LaM	HEK293T	transient	LaM4-VEGFR-BFP	n/a	n/a	None	Intracellular	None	None	mono-culture
2e	LaG18	HEK293T	transient	LaG18-VEGFR-BFP	n/a	n/a	None	Intracellular	None	None
2e	LaG6	HEK293T	transient	LaG6-VEGFR-BFP	n/a	n/a	None	Intracellular	None	None
2e	LaG29	HEK293T	transient	LaG29-VEGFR-BFP	n/a	n/a	None	Intracellular	None	None
2e	LaG17	HEK293T	transient	LaG17-VEGFR-BFP	n/a	n/a	None	Intracellular	None	None
2e	LaG9	HEK293T	transient	LaG9-VEGFR-BFP	n/a	n/a	None	Intracellular	None	None
2e	LaG30	HEK293T	transient	LaG30-VEGFR-BFP	n/a	n/a	None	Intracellular	None	None
2f	sGFP-Sender	lung adenocarcinoma (KPT)	Stable	sGFP-PDGFR	from Figure 1b	Sender	Surface	None	tdTomato (Intracellular)	None	1:1	6
2f	LaM	HEK293T	transient	LaM4-VEGFR-BFP	from Figure 2e	Receiver	None	Intracellular	None	None
2f	LaG18	HEK293T	transient	LaG18-VEGFR-BFP	from Figure 2e	Receiver	None	Intracellular	None	None
2f	LaG6	HEK293T	transient	LaG6-VEGFR-BFP	from Figure 2e	Receiver	None	Intracellular	None	None
2f	LaG29	HEK293T	transient	LaG29-VEGFR-BFP	from Figure 2e	Receiver	None	Intracellular	None	None
2f	LaG17	HEK293T	transient	LaG17-VEGFR-BFP	from Figure 2e	Receiver	None	Intracellular	None	None
2f	LaG9	HEK293T	transient	LaG9-VEGFR-BFP	from Figure 2e	Receiver	None	Intracellular	None	None
2f	LaG30	HEK293T	transient	LaG30-VEGFR-BFP	from Figure 2e	Receiver	None	Intracellular	None	None
2h	sGFP-EGFR	HEK293T	transient	sGFP-EGFR-2A-mCherry	n/a	n/a	Surface	None	mCherry (Intracellular)	None	mono-culture
2h	sGFP-JAG1	HEK293T	transient	sGFP-JAG1-2A-mCherry	n/a	n/a	Surface	None	mCherry (Intracellular)	None
2h	sGFP-Notch1	HEK293T	transient	sGFP-Notch1-2A-mCherry	n/a	n/a	Surface	None	mCherry (Intracellular)	None
2h	sGFP-PDGFR	HEK293T	transient	sGFP-PDGFR-2A-mCherry	n/a	n/a	Surface	None	mCherry (Intracellular)	None
2h	sGFP-TGFR1	HEK293T	transient	sGFP-TGFR1-2A-mCherry	n/a	n/a	Surface	None	mCherry (Intracellular)	None
2h	sGFP-VEGFR2	HEK293T	transient	sGFP-VEGFR2-2A-mCherry	n/a	n/a	Surface	None	mCherry (Intracellular)	None
2i	αGFP-Receiver	HEK293T	Stable	LaG17-VEGFR2-BFP	from Figure 1f	Receiver	None	Intracellular	None	None	1:1	6
2i	sGFP-EGFR	HEK293T	transient	sGFP-EGFR-2A-mCherry	from Figure 2h	n/a	Surface	None	mCherry (Intracellular)	None
2i	sGFP-JAG1	HEK293T	transient	sGFP-JAG1-2A-mCherry	from Figure 2h	n/a	Surface	None	mCherry (Intracellular)	None
2i	sGFP-Notch1	HEK293T	transient	sGFP-Notch1-2A-mCherry	from Figure 2h	n/a	Surface	None	mCherry (Intracellular)	None
2i	sGFP-PDGFR	HEK293T	transient	sGFP-PDGFR-2A-mCherry	from Figure 2h	n/a	Surface	None	mCherry (Intracellular)	None
2i	sGFP-TGFR1	HEK293T	transient	sGFP-TGFR1-2A-mCherry	from Figure 2h	n/a	Surface	None	mCherry (Intracellular)	None
2i	sGFP-VEGFR2	HEK293T	transient	sGFP-VEGFR2-2A-mCherry	from Figure 2h	n/a	Surface	None	mCherry (Intracellular)	None
3a, 3b	αGFP-EC	HUVEC	Stable	LaG17-VEGFR2-BFP	n/a	Receiver	None	Intracellular	None	None	1:1	24
3a, 3b	sGFP Cancer cell	lung adenocarcinoma (KPT)	Stable	sGFP-PDGFR	from Figure 1b	Sender	Surface	None	tdTomato (Intracellular)	None
3c, 3d	αGFP-SMC	HUVSMC	Stable	LaG17-VEGFR2-BFP	n/a	Receiver	None	Intracellular	None	None	1:1	24
3c, 3d	sGFP EC	HUVEC	Stable	sGFP-PDGFR	n/a	Sender	Surface	None	None	None
3f, 3g	αGFP-EC	HUVEC	Stable	LaG17-VEGFR2-BFP	n/a	Receiver	None	Intracellular	None	None	1:10	24
3f, 3g	sGFP Cancer cell	lung adenocarcinoma (KPT)	Stable	sGFP-PDGFR	from Figure 1b	Sender	Surface	None	tdTomato (Intracellular)	None
4a	sGFP-A549	A549	Stable	sGFP-PDGFR-2A-mCherry	from Figure 2h	Sender	Surface	None	mCherry (Intracellular)	None	2:1	24
4a	αGFP-CD4 T cell	priamry human CD4 T cell	Stable	LaG17-VEGFR2-BFP	from Figure 1f	Receiver	None	Intracellular	None	None
4b, 4c	sGFP cancer cell sender	A549	Stable	sGFP-PDGFR-2A-mCherry	n/a	Sender	Surface	None	mCherry (Intracellular)	None	1:1	24
4b, 4c	CD4 T cell receiver	priamry human CD4 T cell	Stable	LaG17-VEGFR2-BFP	n/a	Receiver	None	Intracellular	None	None
4b, 4c	CD8 T cell receiver	priamry human CD8 T cell	Stable	LaG17-VEGFR2-BFP	n/a	Receiver	None	Intracellular	None	None
4e	sGFP-Cancer cell	lung adenocarcinoma (KPT)	Stable	sGFP-PDGFR	from Figure 1b	Sender	Surface	None	tdTomato (Intracellular)	None	n/a	n/a
4e	αGFP-T cell	priamry human CD4 T cell	Stable	LaG17-VEGFR2-BFP	from Figure 4b	Receiver	None	Intracellular	None	None
5a, 5b	sGFP Cancer cell	lung adenocarcinoma (KPT)	Stable	sGFP-PDGFR	from Figure 1b	Sender	Surface	None	tdTomato (Intracellular)	None	1:1	24
5a, 5b	αGFP Neuron	primary mouse cortex neuron	Stable	LaG17-VEGFR2	n/a	Receiver	None	None	None	Yes
5c, 5d	sGFP Astrocyte	primary mouse astocyte	Stable	sGFP-PDGFR	n/a	Sender	Surface	None	None	None	1:2	24
5c, 5d	αGFP Neuron	primary mouse cortex neuron	Stable	LaG17-VEGFR2	n/a	Receiver	None	None	None	Yes
6b, s4a	Cell A	HEK293T	Stable	LaM4-VEGFR2-BFP	n/a	Sender & Receiver	Surface	Intracellular	None	None	5:1	24
				sGFP-PDGFR
6b, s4a	Cell B	HEK293T	Stable	LaG17-VEGFR2	n/a	Sender & Receiver	None	None	mCherry (Surface)	Yes
				smCherry-PDGFR
6d, s4b	Dual Receiver	HEK293T	Stable	LaM4-VEGFR2-BFP	n/a	Receiver	None	Intracellular	None	None	1:1:1	24
				LaG17-VEGFR2	n/a		None	None	None	Yes
6d, s4b	sGFP Sender	HEK293T	Stable	sGFP-PDGFR	n/a	Sender	Surface	None	None	None
6d, s4b	smCherry Sender	HEK293T	Stable	smCherry-PDGFR	n/a	Sender	None	None	mCherry (Surface)	None
6f	sBFP Sender	lung adenocarcinoma (KPT)	Stable	sBFP-PDGFR	n/a	Sender	None	Surface	tdTomato (Intracellular)	None	1:1:1	24
6f	sGFP Sender	lung adenocarcinoma (KPT)	Stable	sGFP-PDGFR	from Figure 1b	Sender	Surface	None	tdTomato (Intracellular)	None
6f	αGFP-Receiver	HEK293T	Stable	LaG17-VEGFR2	from Figure 2b	Receiver	None	None	None	Yes
7b	sGFP-sender	lung adenocarcinoma (KP)	Stable	sGFP-PDGFR-2A-mCherry	n/a	Sender	Surface	None	mCherry (Intracellular)	None	mono-culture
7b	sHalo-GFP Sender	lung adenocarcinoma (KP)	Stable	sHalotag-GFP-PDGFR-2A-mCherry	n/a	Sender	Surface	None	mCherry (Intracellular)	None
7c	sGFP Sender	lung adenocarcinoma (KP)	Stable	sGFP-PDGFR-2A-mCherry	from Figure 7b	Sender	Surface	None	mCherry (Intracellular)	None	1:1	6
7c	sHalo-GFP Sender	lung adenocarcinoma (KP)	Stable	sHalotag-GFP-PDGFR-2A-mCherry	from Figure 7b	Sender	Surface	None	mCherry (Intracellular)	None
7c	αGFP-Receiver	HEK293T	Stable	LaG17-VEGFR2-BFP	from Figure 1f	Receiver	None	Intracellular	None	None
7d, 7e	sGFP Sender	lung adenocarcinoma (KP)	Stable	sGFP-PDGFR-2A-mCherry	from Figure 7b	Sender	Surface	None	mCherry (Intracellular)	None	1:1	0~12
7d, 7e	sHalo-GFP Sender	lung adenocarcinoma (KP)	Stable	sHalotag-GFP-PDGFR-2A-mCherry	from Figure 7b	Sender	Surface	None	mCherry (Intracellular)	None
7d, 7e	αGFP-Receiver	HEK293T	Stable	LaG17-VEGFR2-BFP	from Figure 1f	Receiver	None	Intracellular	None	None
7g	sGCN4-GFP Sender	HEK293T	transient	s4XGCN4-GFP-PDGFR-2A-mCherry	n/a	Sender	Surface	None	mCherry (Intracellular)	None	1:1:1	6
7g	sGFP Sender	HEK293T	transient	sGFP-PDGFR-2A-mCherry	n/a	Sender	Surface	None	mCherry (Intracellular)	None
7g	αGCN4-Receiver	HEK293T	transient	αGCN4(scFV)-VEGFR2-BFP	n/a	Receiver	None	Intracellular	None	None
7h	sGCN4-GFP Sender	HEK293T	transient	s4XGCN4-GFP-PDGFR-2A-mCherry	from Figure 7g	Sender	Surface	None	mCherry (Intracellular)	None	0:1:1~1:1:1	6
7h	sGFP Sender	HEK293T	transient	sGFP-PDGFR-2A-mCherry	from Figure 7g	Sender	Surface	None	mCherry (Intracellular)	None
7h	αGCN4-Receiver	HEK293T	transient	αGCN4(scFV)-VEGFR2-BFP	from Figure 7g	Receiver	None	Intracellular	None	None
8b	sGFP Sender	lung adenocarcinoma (KP)	Stable	sGFP-PDGFR	from Figure 7b	Sender	Surface	None	None	None	1:1	24
8b	sGFP-Tom-Sender	lung adenocarcinoma (KP)	Stable	sGFP-tdTomato-PDGFR	n/a	Sender	Surface	None	tdTomato(Surface)	None
8b	αGFP-Receiver	HEK293T	Stable	LaG17-VEGFR2-BFP	from Figure 1f	Receiver	None	Intracellular	None	None
8d	sGFP Sender	lung adenocarcinoma (KPT)	Stable	sGFP-PDGFR	from Figure 1b	Sender	Surface	None	tdTomato (Intracellular)	None	4:1	48
8d	sGFP-PuroR Sender	lung adenocarcinoma (KPT)	Stable	sGFP-PuroR-PDGFR	n/a	Sender	Surface	None	tdTomato (Intracellular)	None
8d	αGFP-Receiver	HEK293T	transient	LaG30-VEGFR-BFP	n/a	Receiver	None	Intracellular	None	None
8f	sGCN4 Sender	HEK293T	Stable	s4XGCN4-GFP-PDGFR-2A-mCherry	n/a	Sender	Surface	None	mCherry (Intracellular)	None	mono-culture
8f	sGCN4-Halo Sender	HEK293T	Stable	s4XGCN4-Halotag-PDGFR-2A-mCherry	from Figure 7h	Sender	None	None	mCherry (Intracellular)	None
8g	sGCN4 Sender	HEK293T	Stable	s4XGCN4-GFP-PDGFR-2A-mCherry	from Figure 8f	Sender	Surface	None	mCherry (Intracellular)	None	1:1	6
8g	sGCN4-Halo Sender	HEK293T	Stable	s4XGCN4-Halotag-PDGFR-2A-mCherry	from Figure 7h	Sender	None	None	mCherry (Intracellular)	None
8g	αGCN4-Receiver	HEK293T	Stable	αGCN4(scFV)-VEGFR2-BFP	from Figure 7h	Receiver	None	Intracellular	None	None
s1a	sGFP-sender	lung adenocarcinoma (KPT)	Stable	sGFP-PDGFR	from Figure 1b	Sender	Surface	None	tdTomato (Intracellular)	None	1:1	24
s1a	αGFP-Receiver	HEK293T	Stable	LaG17-Notch	from Figure 1b	Receiver	None	None	None	Yes
s1b	sGFP-sender	lung adenocarcinoma (KPT)	Stable	sGFP-PDGFR	from Figure 1b	Sender	Surface	None	tdTomato (Intracellular)	None	1:1	24
s1b	αGFP-Receiver	HEK293T	Stable	LaG17-VEGFR2-BFP	from Figure 1f	Receiver	None	Intracellular	None	None
s1c	sGFP-sender	lung adenocarcinoma (KPT)	Stable	sGFP-PDGFR	from Figure 1b	Sender	Surface	None	tdTomato (Intracellular)	None
s1c	αGFP-Receiver	HEK293T	transient	LaG17-VEGFR2-BFP	n/a	Receiver	None	Intracellular	None	None	1:1	24
s1c	αmCherry-Receiver	HEK293T	transient	LaM4-VEGFR2-BFP	n/a	Receiver	None	Intracellular	None	None	1:1	24
s1d	sGFP-sender	lung adenocarcinoma (KPT)	Stable	sGFP-PDGFR	from Figure 1b	Sender	Surface	None	tdTomato (Intracellular)	None	1:1	24
s1d	αGFP-Receiver	HEK293T	Stable	LaG17-VEGFR2-BFP	from Figure 1f	Receiver	None	Intracellular	None	None
s1e	sGFP-Sender	lung adenocarcinoma (KPT)	Stable	sGFP-PDGFR	from Figure 1b	Sender	Surface	None	tdTomato (Intracellular)	None	1:1	24
s1e	αGFP-Receiver	HEK293T	Stable	LaG17-Notch	from Figure 1b	Receiver	None	None	None	Yes
s1f	sGFP-sender	lung adenocarcinoma (KPT)	Stable	sGFP-PDGFR	from Figure 1b	Sender	Surface	None	tdTomato (Intracellular)	None	1:1	24
s1f	αGFP-Receiver	HEK293T	Stable	LaG17-Notch	from Figure 1b	Receiver	None	None	None	Yes
s1g	sGFP-sender	lung adenocarcinoma (KPT)	Stable	sGFP-PDGFR	from Figure 1b	Sender	Surface	None	tdTomato (Intracellular)	None	1:1	1/12
s1g	αGFP-Receiver	HEK293T	Stable	LaG17-VEGFR2-BFP	from Figure 1f	Receiver	None	Intracellular	None	None
s1h	sGFP-sender	lung adenocarcinoma (KP)	Stable	sGFP-PDGFR-2A-mCherry	from Figure 7b	Sender	Surface	None	mCherry (Intracellular)	None	1:1	1~48
s1h	αGFP-Receiver	HEK293T	Stable	LaG17-VEGFR2-BFP	from Figure 1f	Receiver	None	Intracellular	None	None
s2a	sGFP Sender	lung adenocarcinoma (KPT)	Stable	sGFP-PDGFR	from Figure 1b	Sender	Surface	None	tdTomato (Intracellular)	None	~1:1 (various due to transduction efficiency)	24
s2a	293T	HEK293T	Stable	LaG17-VEGFR2-BFP	n/a	Receiver	None	Intracellular	None	None
s2a	Lung(Epithelial)	primary mouse lung EpCam+ cell	Stable	LaG17-VEGFR2-BFP	n/a	Receiver	None	Intracellular	None	None
s2a	Kidney(Epithelial)	primary mouse kidney EpCam+ cell	Stable	LaG17-VEGFR2-BFP	n/a	Receiver	None	Intracellular	None	None
s2a	SkMC	primary mouse skeletal muscle cell	Stable	LaG17-VEGFR2-BFP	n/a	Receiver	None	Intracellular	None	None
s2a	Astro	primary mouse astocyte	Stable	LaG17-VEGFR2-BFP	n/a	Receiver	None	Intracellular	None	None
s2a	Spleno.	primary mouse splenocyte	Stable	LaG17-VEGFR2-BFP	n/a	Receiver	None	Intracellular	None	None
s2a	Hepato.	primary mouse hepatocyte	Stable	LaG17-VEGFR2-BFP	n/a	Receiver	None	Intracellular	None	None
s2a	A549	A549	Stable	LaG17-VEGFR2-BFP	n/a	Receiver	None	Intracellular	None	None
s2a	H460	H460	Stable	LaG17-VEGFR2-BFP	n/a	Receiver	None	Intracellular	None	None
s2b	αGFP-Receiver	HEK293T	Stable	LaG17-VEGFR2-BFP	from Figure 1f	Receiver	None	Intracellular	None	None	~1:1 (various due to transduction efficiency)	24
s2b	293T	HEK293T	Stable	sGFP-PDGFR-2A-mCherry	n/a	Sender	Surface	None	mCherry (Intracellular)	None
s2b	SkMC	primary mouse skeletal muscle cell	Stable	sGFP-PDGFR-2A-mCherry	n/a	Sender	Surface	None	mCherry (Intracellular)	None
s2b	huVEC	huVEC	Stable	sGFP-PDGFR-2A-mCherry	n/a	Sender	Surface	None	mCherry (Intracellular)	None
s2b	Hepato.	primary mouse hepatocyte	Stable	sGFP-PDGFR-2A-mCherry	n/a	Sender	Surface	None	mCherry (Intracellular)	None
s2b	Neuron	primary mouse cortex neuron	Stable	sGFP-PDGFR-2A-mCherry	n/a	Sender	Surface	None	mCherry (Intracellular)	None
s2b	KPT	lung adenocarcinoma (KPT)	Stable	sGFP-PDGFR	n/a	Sender	Surface	None	tdTomato (Intracellular)	None
s2b	B16	B16	Stable	sGFP-PDGFR-2A-mCherry	n/a	Sender	Surface	None	mCherry (Intracellular)	None
s2b	H82	H82	Stable	sGFP-PDGFR-2A-mCherry	n/a	Sender	Surface	None	mCherry (Intracellular)	None
s2b	A549	A549	Stable	sGFP-PDGFR-2A-mCherry	n/a	Sender	Surface	None	mCherry (Intracellular)	None
s2b	H460	H460	Stable	sGFP-PDGFR-2A-mCherry	n/a	Sender	Surface	None	mCherry (Intracellular)	None
s2c	sGFP lung epithelail cell	primary mouse lung EpCam+ cell	Stable	sGFP-PDGFR-2A-mCherry	n/a	Sender	Surface	None	mCherry (Intracellular)	None	~1:180	24
s2c	αGFP-Receiver	HEK293T	Stable	LaG17-VEGFR2-BFP	from Figure 1f	Receiver	None	Intracellular	None	None
s2d	sGFP kidney epithelial cell	primary mouse kidney EpCam+ cell	Stable	sGFP-PDGFR-2A-mCherry	n/a	Sender	Surface	None	mCherry (Intracellular)	None	~1:20	24
s2d	αGFP-Receiver	HEK293T	Stable	LaG17-VEGFR2-BFP	from Figure 1f	Receiver	None	Intracellular	None	None
s2e	sGFP splenocyte	primary mouse splenocyte	Stable	sGFP-PDGFR-2A-mCherry	n/a	Sender	Surface	None	mCherry (Intracellular)	None	~1:20	24
s2e	αGFP-Receiver	HEK293T	Stable	LaG17-VEGFR2-BFP	from Figure 1f	Receiver	None	Intracellular	None	None
s2f	sGFP Cardimyocyte	primary mouse heart Sirpa+ cell	Stable	sGFP-PDGFR-2A-mCherry	n/a	Sender	Surface	None	mCherry (Intracellular)	None	~1:5	24
s2f	αGFP-Receiver	HEK293T	Stable	LaG17-VEGFR2-BFP	from Figure 1f	Receiver	None	Intracellular	None	None
s3b	sBFP Sender	lung adenocarcinoma (KPT)	Stable	sBFP-PDGFR	from Figure 6f	Sender	None	Surface	tdTomato (Intracellular)	None	1:1	24
s3b	sGFP Sender	lung adenocarcinoma (KPT)	Stable	sGFP-PDGFR	from Figure 1b	Sender	Surface	None	tdTomato (Intracellular)	None
s3b	αGFP-Receiver	HEK293T	Stable	LaG17-VEGFR2	from Figure 2b	Receiver	None	None	None	Yes
s3d	smCherry Sender	HEK293T	transient	GFP	n/a	Sender	Intracellular	None	mCherry (Surface)	None	1:1	24
			transient	smCherry-PDGFR		Sender
s3d	αGFP-Receiver	HEK293T	transient	LaG17-VEGFR2-BFP	n/a	Receiver	None	Intracellular	None	None
	αmCherry-Receiver	HEK293T	transient	LaM4-VEGFR2-BFP	n/a	Receiver	None	Intracellular	None	None
s3e	sGCN4-GFP Sender	HEK293T	transient	s4XGCN4-GFP-PDGFR-2A-mCherry	n/a	Sender	Surface	None	mCherry (Intracellular)	None	1:1	24
s3e	sGFP Sender	HEK293T	transient	sGFP-PDGFR-2A-mCherry	n/a	Sender	Surface	None	mCherry (Intracellular)	None
s3e	αGCN4-Receiver	HEK293T	transient	αGCN4(scFV)-VEGFR2-BFP	n/a	Receiver	None	Intracellular	None	None
